# *Chlamydomonas* RABL4/IFT27 Mediates Phototaxis via Promoting BBSome-dependent Ciliary Export of Phospholipase D

**DOI:** 10.1101/2022.02.06.479262

**Authors:** Yan-Xia Liu, Bin Xue, Zhen-Chuan Fan

## Abstract

Phospholipase D (PLD) interacts with the BBSome for loading onto retrograde intraflagellar transport (IFT) trains to exit cilia in *Chlamydomonas reinhardtii*. PLD ciliary retention and depletion of Rab-like 4 (RABL4) GTPase IFT27 cause the same non-phototactic phenotype but not impair IFT and ciliation. Here, we show that the IFT-B1 subunit IFT27 binds its partner IFT25 to form the heterodimeric IFT25/27 in an IFT27 nucleotide state-independent manner. IFT25/27, IFT-A, and IFT-B are irrelevant for maintaining the stability of one another. GTP-loading onto IFT27 enhances the IFT25/27 affinity for IFT-B1 in cytoplasm, while GDP-loaded IFT27 does not prevent IFT25/27 from entering and cycling through cilia by integrating into IFT-B1. Upon at the ciliary tip, IFT25/27 cycles on and off IFT-B1 and this process is irrelevant with the nucleotide state of IFT27. During BBSome remodeling at the ciliary tip, IFT25/27 promotes BBSome reassembly independent of IFT27 nucleotide state, making post-remodeled BBSomes available for PLD to interact with. Therefore, IFT25/27 facilitates BBSome-dependent PLD export from cilia via controlling availability of intact BBSomes at the ciliary tip, providing a regulatory mechanism for IFT27 to mediate phototaxis in *C. reinhardtii*.
