## Supplementary material for "*Chlamydomonas* RABL4/IFT27 Mediates Phototaxis via Promoting BBSome-dependent Ciliary Export of Phospholipase D": Figure 3-Source Data 1

### Sheet: Sheet1
	IFT25/27+GTP			IFT25/27S79L+GTP			IFT25/27S30N+GTP
Min	Mean	SD		Mean	SD		Mean	SD
0	0.25183	0.01302		0.24221	0.01812		0.24358	0.01312
15	0.25423	0.01821		0.24672	0.01482		0.24561	0.01462
30	0.26578	0.01611		0.24987	0.01951		0.24634	0.01578
60	0.30121	0.01159		0.25201	0.01289		0.24713	0.01159
120	0.31101	0.01752		0.25701	0.01312		0.24789	0.01212
